# Protein sequence editing defines distinct and overlapping functions of SKN-1A/Nrf1 and SKN-1C/Nrf2

**DOI:** 10.1101/2025.01.29.635299

**Authors:** Briar E. Jochim, Irini Topalidou, Nicolas J Lehrbach

## Abstract

The Nrf/NFE2L family of transcription factors regulates redox balance, xenobiotic detoxification, metabolism, proteostasis, and aging. Nrf1/NFE2L1 is primarily responsible for stress-responsive upregulation of proteasome subunit genes and is essential for adaptation to proteotoxic stress. Nrf2/NFE2L2 is mainly involved in activating oxidative stress responses and promoting xenobiotic detoxification. Nrf1 and Nrf2 contain very similar DNA binding domains and can drive similar transcriptional responses. In *C. elegans*, a single gene, *skn-1*, encodes distinct protein isoforms, SKN-1A and SKN-1C, that function analogously to mammalian Nrf1 and Nrf2, respectively, and share an identical DNA binding domain. Thus, the extent to which SKN-1A/Nrf1 and SKN-1C/Nrf2 functions are distinct or overlapping has been unclear. Regulation of the proteasome by SKN-1A/Nrf1 requires post-translational conversion of N-glycosylated asparagine residues to aspartate by the PNG-1/NGLY1 peptide:N-glycanase, a process we term ‘sequence editing’. Here, we reveal the consequences of sequence editing for the transcriptomic output of activated SKN-1A. We confirm that activation of proteasome subunit genes is strictly dependent on sequence editing. In addition, we find that sequence edited SKN-1A can also activate genes linked to redox homeostasis and xenobiotic detoxification that are also regulated by SKN-1C, but the extent of these genes’ activation is antagonized by sequence editing. Using mutant alleles that selectively inactivate either SKN-1A or SKN-1C, we show that both isoforms promote optimal oxidative stress resistance, acting as effectors for distinct signaling pathways. These findings suggest that sequence editing governs SKN-1/Nrf functions by tuning the SKN-1A/Nrf1 regulated transcriptome.
