## Supplementary material for "Protein sequence editing defines distinct and overlapping functions of SKN-1A/Nrf1 and SKN-1C/Nrf2": Table S2

### Sheet: low-D
gene_id	gene_name	is.sig[NNNN]	is.sig[NDNN]	is.sig[DNDD]
WBGene00000054	acr-15	0	1	0
WBGene00000111	alh-5	1	1	0
WBGene00000285	cal-1	1	0	0
WBGene00000298	cat-4	1	1	0
WBGene00000477	cft-1	0	1	0
WBGene00000557	cnc-3	0	1	0
WBGene00000599	col-10	1	0	0
WBGene00000720	col-147	1	0	0
WBGene00000722	col-149	1	1	0
WBGene00000726	col-153	0	1	0
WBGene00000979	dhs-16	1	1	0
WBGene00001389	far-5	1	0	0
WBGene00001723	grl-14	1	0	0
WBGene00001758	gst-10	1	1	0
WBGene00001761	gst-13	1	1	0
WBGene00001829	hcp-1	0	1	0
WBGene00002118	ins-35	1	1	0
WBGene00002260	lbp-8	1	1	0
WBGene00003155	mcm-3	1	1	0
WBGene00003159	mcm-7	1	1	0
WBGene00003395	mom-2	1	0	0
WBGene00003528	nas-9	1	0	0
WBGene00003566	ncx-1	1	0	0
WBGene00003731	nhx-3	1	0	0
WBGene00004144	pqn-60	1	1	0
WBGene00004229	ptr-15	1	1	0
WBGene00004359	rhr-2	1	0	0
WBGene00005004	spp-19	1	1	0
WBGene00005833	srw-86	1	0	0
WBGene00006097	str-31	1	1	0
WBGene00006486	zipt-16	1	1	0
WBGene00006667	twk-12	1	1	0
WBGene00006677	twk-24	1	0	0
WBGene00006686	twk-34	1	1	0
WBGene00006692	twk-42	1	1	0
WBGene00006782	unc-46	0	1	0
WBGene00007071	AC3.5	1	1	0
WBGene00007126	dhcr-7	1	1	0
WBGene00007141	pitr-4	0	1	0
WBGene00007608	C15C8.6	1	1	0
WBGene00007947	C35A5.3	1	0	0
WBGene00007950	C35A5.6	1	1	0
WBGene00008270	C53A5.13	1	1	0
WBGene00008320	slc-25A29	1	1	0
WBGene00008793	F14D7.6	1	0	0
WBGene00008894	F16H6.4	1	1	0
WBGene00008897	F16H6.7	0	1	0
WBGene00008985	F20G2.1	1	0	0
WBGene00008986	F20G2.2	1	1	0
WBGene00008987	F20G2.3	1	1	0
WBGene00009049	F22B8.7	0	1	0
WBGene00009094	F23H12.5	1	1	0
WBGene00009108	F25D1.3	1	1	0
WBGene00009148	F26D2.3	1	0	0
WBGene00009227	F28G4.2	1	1	0
WBGene00009333	F32D8.10	1	1	0
WBGene00009340	best-14	1	1	0
WBGene00009383	F35B12.3	1	1	0
WBGene00009431	dct-17	1	1	0
WBGene00009586	F40F9.10	1	1	0
WBGene00009848	F48F5.6	1	1	0
WBGene00009908	F49H6.5	1	0	0
WBGene00010001	F53F8.4	1	0	0
WBGene00010108	F55C10.4	0	1	0
WBGene00010251	sta-2	1	1	0
WBGene00010285	F58H1.2	0	1	0
WBGene00010472	cdr-7	1	1	0
WBGene00010525	K03B8.8	1	1	0
WBGene00010595	haao-1	1	0	0
WBGene00010630	ttll-15	1	1	0
WBGene00010727	K09G1.1	1	1	0
WBGene00011014	hpo-30	1	0	0
WBGene00011089	kmo-1	1	1	0
WBGene00011095	gana-1	1	1	0
WBGene00011328	T01D3.3	1	1	0
WBGene00011362	cest-1	1	1	0
WBGene00011393	T03D8.6	1	1	0
WBGene00011452	ugt-55	1	0	0
WBGene00011515	oac-42	0	1	0
WBGene00011833	T19B10.5	1	1	0
WBGene00011838	T19C4.1	1	1	0
WBGene00011891	del-6	1	0	0
WBGene00011948	rocf-1	0	1	0
WBGene00012186	mlt-11	1	1	0
WBGene00012252	W04E12.7	1	1	0
WBGene00012364	zmp-4	1	1	0
WBGene00012530	Y32F6A.5	0	1	0
WBGene00012628	Y38H6C.16	1	1	0
WBGene00012686	Y39B6A.27	1	0	0
WBGene00012821	Y43F8B.11	0	1	0
WBGene00013079	ttr-26	1	1	0
WBGene00013083	Y51A2D.18	1	1	0
WBGene00013587	Y80D3A.9	1	1	0
WBGene00013751	Y113G7A.14	1	1	0
WBGene00013835	mlt-4	0	1	0
WBGene00013853	ZC116.1	1	0	0
WBGene00013884	ZC412.3	1	1	0
WBGene00013899	ZC443.4	1	1	0
WBGene00013946	ZK228.3	1	1	0
WBGene00013947	ZK228.4	1	0	0
WBGene00015074	natc-2	1	1	0
WBGene00015076	B0238.12	0	1	0
WBGene00015258	B0554.5	1	1	0
WBGene00015396	nhr-148	1	0	0
WBGene00015419	srsx-18	1	1	0
WBGene00015434	C04E12.4	1	0	0
WBGene00015464	C05C8.7	1	1	0
WBGene00015857	C16D9.1	1	0	0
WBGene00015864	C16D9.9	0	1	0
WBGene00015879	C17B7.5	1	0	0
WBGene00015882	C17B7.8	1	1	0
WBGene00015965	ugt-48	1	0	0
WBGene00015980	C18G1.1	1	1	0
WBGene00016094	C25E10.4	0	1	0
WBGene00016283	zmp-3	1	1	0
WBGene00016364	nhr-161	1	1	0
WBGene00016499	C37C3.7	1	1	0
WBGene00016509	adss-1	1	1	0
WBGene00016927	nhr-172	1	1	0
WBGene00016988	CD4.1	1	1	0
WBGene00017018	D1014.5	0	1	0
WBGene00017201	grsp-4	1	1	0
WBGene00017262	F08F3.4	1	1	0
WBGene00017266	F08F3.10	1	1	0
WBGene00017535	atf-8	1	1	0
WBGene00017567	F18E3.11	1	1	0
WBGene00017789	F25E5.8	1	1	0
WBGene00017819	F26D11.2	1	1	0
WBGene00018052	F35F10.1	1	1	0
WBGene00018056	F35F10.6	1	1	0
WBGene00018112	F36H9.4	1	0	0
WBGene00018217	F40A3.2	1	1	0
WBGene00018289	F41E6.8	1	1	0
WBGene00018295	oac-29	1	1	0
WBGene00018400	F43H9.4	1	1	0
WBGene00018429	F44E7.7	0	1	0
WBGene00018694	F52E1.5	1	1	0
WBGene00019108	chpf-2	1	1	0
WBGene00019180	H10D18.5	0	1	0
WBGene00019388	K04F1.9	1	0	0
WBGene00019476	timp-1	1	1	0
WBGene00019520	K08B12.1	1	1	0
WBGene00019655	K11G9.5	1	1	0
WBGene00019841	R02F11.3	1	1	0
WBGene00020062	nhr-270	1	0	0
WBGene00020183	T03D3.5	1	1	0
WBGene00020267	T05H4.4	1	1	0
WBGene00020343	acs-3	1	1	0
WBGene00020593	ugt-11	1	0	0
WBGene00020609	T20D4.3	1	1	0
WBGene00020611	T20D4.5	1	0	0
WBGene00020612	arrd-22	1	0	0
WBGene00020708	dmd-8	1	0	0
WBGene00020889	T28C12.2	1	1	0
WBGene00020891	T28C12.4	1	0	0
WBGene00020908	VC5.2	1	1	0
WBGene00020911	cpt-6	0	1	0
WBGene00020954	W02G9.4	0	1	0
WBGene00021078	unc-132	1	0	0
WBGene00021745	Y50D4B.6	1	0	0
WBGene00021963	lipl-6	1	1	0
WBGene00021976	Y58A7A.2	1	1	0
WBGene00021981	lgc-26	1	1	0
WBGene00022285	Y75B7AL.2	1	0	0
WBGene00044082	D1086.12	1	1	0
WBGene00044530	F32D1.11	1	1	0
WBGene00044536	F14F9.8	1	0	0
WBGene00044617	bus-1	1	1	0
WBGene00044631	bus-18	1	1	0
WBGene00044654	fbxa-85	1	1	0
WBGene00045276	F18E3.13	1	1	0
WBGene00077538	T04F3.5	1	1	0
WBGene00077693	T04C12.11	1	0	0
WBGene00219208	B0365.9	1	1	0
WBGene00269355	T28A11.25	1	1	0
WBGene00000004	aat-3	1	1	0
WBGene00000017	abf-6	1	1	0
WBGene00000039	acn-1	0	1	0
WBGene00000047	acr-8	1	1	0
WBGene00000083	adt-2	1	1	0
WBGene00000116	alh-10	1	1	0
WBGene00000175	aqp-7	1	0	0
WBGene00000460	ceh-39	0	1	0
WBGene00000462	ceh-41	1	1	0
WBGene00000523	clc-2	1	1	0
WBGene00000526	clc-5	1	1	0
WBGene00000742	col-169	1	0	0
WBGene00000905	daf-9	1	1	0
WBGene00000990	dhs-27	1	1	0
WBGene00000992	dhs-29	1	1	0
WBGene00001065	dpy-3	1	1	0
WBGene00001068	dpy-6	1	1	0
WBGene00001069	dpy-7	1	1	0
WBGene00001070	dpy-8	1	1	0
WBGene00001184	egl-15	1	1	0
WBGene00001251	elt-3	1	1	0
WBGene00001515	gap-1	1	0	0
WBGene00001690	grd-1	0	1	0
WBGene00002127	inx-5	1	0	0
WBGene00002282	let-4	1	1	0
WBGene00003407	mrp-1	1	0	0
WBGene00003410	mrp-4	1	0	0
WBGene00003517	nac-1	1	0	0
WBGene00003530	nas-11	1	0	0
WBGene00003551	nas-33	1	0	0
WBGene00003553	nas-37	1	1	0
WBGene00003681	nhr-91	1	1	0
WBGene00003968	peb-1	1	1	0
WBGene00003998	pgp-4	1	1	0
WBGene00004004	pgp-10	1	1	0
WBGene00004219	ptr-4	1	1	0
WBGene00004257	pxn-2	1	1	0
WBGene00004764	sel-7	1	0	0
WBGene00004854	slt-1	1	0	0
WBGene00006365	syg-1	1	1	0
WBGene00006366	sym-1	1	1	0
WBGene00006424	ctbp-1	1	0	0
WBGene00006534	tba-8	1	0	0
WBGene00006602	tps-1	1	1	0
WBGene00006634	tsp-8	1	1	0
WBGene00006643	tsp-17	1	0	0
WBGene00006672	twk-18	1	1	0
WBGene00006749	unc-9	1	0	0
WBGene00006861	cal-5	1	0	0
WBGene00006864	npr-16	1	1	0
WBGene00006948	wrt-2	1	1	0
WBGene00007174	mboa-1	1	1	0
WBGene00007266	C03A3.1	1	0	0
WBGene00007482	C09F12.2	1	1	0
WBGene00007530	C11H1.5	1	1	0
WBGene00007531	C11H1.7	0	1	0
WBGene00007750	syg-2	1	1	0
WBGene00007894	C33D3.3	1	1	0
WBGene00007938	C34F6.1	1	1	0
WBGene00007994	C37E2.2	1	1	0
WBGene00008205	sams-1	1	1	0
WBGene00008604	F09B9.5	0	1	0
WBGene00008605	mlt-9	0	1	0
WBGene00008735	F13D2.1	1	0	0
WBGene00008978	cutl-3	1	1	0
WBGene00009026	F21G4.5	1	1	0
WBGene00009379	F34H10.2	1	1	0
WBGene00009618	F41E7.2	1	1	0
WBGene00009620	fip-5	1	0	0
WBGene00009621	fipr-21	0	1	0
WBGene00009789	F46F2.5	1	1	0
WBGene00009800	rrc-1	1	1	0
WBGene00009816	F47B10.5	1	1	0
WBGene00009885	F49E2.1	1	1	0
WBGene00010033	F54B11.10	1	1	0
WBGene00010221	F57G12.1	1	0	0
WBGene00010222	F57G12.2	0	1	0
WBGene00010225	ttr-31	1	1	0
WBGene00010330	F59D12.2	1	1	0
WBGene00010434	H40L08.3	1	0	0
WBGene00010703	K09A9.6	1	1	0
WBGene00010835	M03B6.3	1	1	0
WBGene00011077	R07B1.5	0	1	0
WBGene00011107	R07E3.6	1	1	0
WBGene00011315	mbr-1	1	0	0
WBGene00011681	T10B10.4	1	1	0
WBGene00011879	pho-7	1	1	0
WBGene00011882	nstp-9	1	1	0
WBGene00012255	lpr-6	1	1	0
WBGene00012256	lpr-5	1	1	0
WBGene00012257	lpr-4	1	1	0
WBGene00012261	lpr-3	1	1	0
WBGene00012513	Y26E6A.2	1	1	0
WBGene00014214	ZK1073.2	1	1	0
WBGene00015171	vang-1	1	0	0
WBGene00015177	tmc-2	1	1	0
WBGene00015474	C05D9.7	1	1	0
WBGene00015476	C05D9.9	1	1	0
WBGene00015714	C12D12.3	0	1	0
WBGene00015781	C14F11.6	1	1	0
WBGene00015865	C16E9.1	1	0	0
WBGene00015921	C17H11.1	0	1	0
WBGene00015957	del-9	1	1	0
WBGene00016037	dop-6	1	1	0
WBGene00016132	C26B9.2	0	1	0
WBGene00016438	C35B8.3	1	0	0
WBGene00016535	C39D10.8	1	0	0
WBGene00016645	C44C1.6	1	0	0
WBGene00016894	C53B7.3	1	0	0
WBGene00016985	C56G3.2	1	1	0
WBGene00016996	D1005.2	1	1	0
WBGene00017149	EGAP4.1	1	0	0
WBGene00017225	fbxa-52	0	1	0
WBGene00017307	F09F9.2	0	1	0
WBGene00017340	F10D7.3	1	1	0
WBGene00017420	F13B9.2	0	1	0
WBGene00017421	cutl-29	1	1	0
WBGene00017426	F13C5.5	1	1	0
WBGene00017569	F18E9.3	1	0	0
WBGene00017687	ets-4	1	0	0
WBGene00017716	sups-1	0	1	0
WBGene00018033	F35B3.7	1	1	0
WBGene00018257	F41B4.1	1	1	0
WBGene00018307	dyla-1	1	1	0
WBGene00018485	F46C8.3	0	1	0
WBGene00018576	F47G3.1	1	1	0
WBGene00018587	F48B9.1	1	0	0
WBGene00018738	swip-10	1	1	0
WBGene00018743	F53B3.5	1	1	0
WBGene00018744	F53B3.6	1	1	0
WBGene00018877	aman-1	1	0	0
WBGene00018939	fbxa-190	1	0	0
WBGene00018941	F56C3.4	0	1	0
WBGene00018946	F56C3.9	1	1	0
WBGene00019148	H03E18.1	1	1	0
WBGene00019187	H11E01.2	1	0	0
WBGene00019272	H42K12.3	0	1	0
WBGene00019318	K02E10.4	1	1	0
WBGene00019319	K02E10.5	0	1	0
WBGene00019321	K02E10.7	1	1	0
WBGene00019437	K06A9.3	0	1	0
WBGene00019866	R04B3.1	1	1	0
WBGene00019867	R04B3.2	0	1	0
WBGene00019870	R04E5.7	1	1	0
WBGene00020083	R57.2	1	1	0
WBGene00020134	T01B6.1	1	1	0
WBGene00020143	T01C8.2	1	1	0
WBGene00020194	T03G6.1	1	1	0
WBGene00020215	T04G9.4	1	1	0
WBGene00020330	T07H6.1	1	1	0
WBGene00020335	ttr-30	1	0	0
WBGene00020339	ttr-59	1	0	0
WBGene00020365	T08G2.2	1	1	0
WBGene00020426	T10H10.2	0	1	0
WBGene00020484	T13C5.3	1	1	0
WBGene00020487	T13C5.7	1	1	0
WBGene00020490	tmc-1	1	0	0
WBGene00020568	T19D2.3	1	1	0
WBGene00020658	T21F4.1	1	1	0
WBGene00020673	T22B7.4	1	0	0
WBGene00020690	T22E5.1	1	1	0
WBGene00020811	T25G12.3	1	1	0
WBGene00020817	T25G12.11	1	1	0
WBGene00020846	T27A10.6	1	1	0
WBGene00021527	aakg-3	0	1	0
WBGene00021529	Y41G9A.5	1	1	0
WBGene00022024	Y64H9A.2	1	1	0
WBGene00022611	ZC449.1	1	1	0
WBGene00022612	ZC449.2	1	1	0
WBGene00022615	ZC449.5	1	0	0
WBGene00022770	acp-1	1	1	0
WBGene00023460	F46H6.5	1	1	0
WBGene00023500	C11H1.9	1	1	0
WBGene00044021	R02E4.2	0	1	0
WBGene00044079	tag-241	1	1	0
WBGene00044151	W04G3.12	1	1	0
WBGene00044725	R11G1.7	1	1	0
WBGene00050939	C05G5.7	1	1	0
WBGene00271701	F10D7.10	1	1	0
WBGene00000224	atgp-1	1	1	0
WBGene00000246	bcc-1	1	1	0
WBGene00000402	cdh-10	1	1	0
WBGene00000674	col-99	1	1	0
WBGene00001071	dpy-9	1	1	0
WBGene00001079	dpy-20	1	1	0
WBGene00001113	dur-1	1	1	0
WBGene00001186	egl-18	1	0	0
WBGene00001253	elt-6	1	1	0
WBGene00001692	grd-3	1	1	0
WBGene00001699	grd-10	1	1	0
WBGene00001702	grd-13	1	1	0
WBGene00001768	gst-20	1	1	0
WBGene00001796	gtl-2	1	1	0
WBGene00001820	ham-1	1	1	0
WBGene00001906	his-32	1	0	0
WBGene00002827	let-653	1	1	0
WBGene00002974	lev-1	1	1	0
WBGene00003019	lin-33	1	1	0
WBGene00003237	mif-4	1	0	0
WBGene00003610	nhr-11	1	1	0
WBGene00003957	pcp-2	1	1	0
WBGene00004025	phy-2	0	1	0
WBGene00004804	skn-1	1	1	0
WBGene00006220	str-176	1	0	0
WBGene00006852	unc-129	1	1	0
WBGene00006914	vha-5	1	1	0
WBGene00006916	vha-7	1	1	0
WBGene00007108	gspd-1	1	0	0
WBGene00007197	prdh-1	1	1	0
WBGene00007736	igdb-2	1	1	0
WBGene00007898	C33D9.3	1	0	0
WBGene00007901	C33D9.8	1	1	0
WBGene00008031	C39E9.7	1	1	0
WBGene00008032	C39E9.8	1	1	0
WBGene00008110	C46C2.2	1	0	0
WBGene00008490	F01D4.8	1	0	0
WBGene00008511	F01G10.9	1	1	0
WBGene00008706	gba-3	1	1	0
WBGene00008710	F11E6.7	1	0	0
WBGene00008712	F11E6.9	1	1	0
WBGene00008776	F13H10.5	1	1	0
WBGene00009541	cutl-17	1	1	0
WBGene00009678	magu-4	1	1	0
WBGene00009876	F49C12.6	1	0	0
WBGene00009889	F49E11.2	0	1	0
WBGene00009926	noah-2	1	1	0
WBGene00010128	F55G11.8	1	1	0
WBGene00010411	H25K10.1	0	1	0
WBGene00010673	K08E7.5	0	1	0
WBGene00010827	M02B1.2	1	1	0
WBGene00010888	dlc-2	1	1	0
WBGene00010918	M117.1	1	1	0
WBGene00011023	R05A10.6	1	1	0
WBGene00011024	R05A10.7	0	1	0
WBGene00011337	T01G1.2	1	0	0
WBGene00011725	lips-5	1	1	0
WBGene00011744	T13F2.4	1	1	0
WBGene00011952	T23F6.5	1	1	0
WBGene00012007	T25B9.1	1	0	0
WBGene00012538	Y37A1B.5	1	1	0
WBGene00012635	Y38H8A.1	1	1	0
WBGene00012710	Y39C12A.9	0	1	0
WBGene00012762	Y41E3.1	1	0	0
WBGene00012783	Y43C5A.3	1	1	0
WBGene00012791	Y43D4A.5	1	1	0
WBGene00012875	Y45F10B.13	1	0	0
WBGene00013104	Y51H4A.8	1	0	0
WBGene00013321	Y57G11C.31	1	1	0
WBGene00013330	Y57G11C.41	0	1	0
WBGene00013458	Y67A10A.9	1	0	0
WBGene00013514	Y73F4A.1	1	1	0
WBGene00013516	Y73F4A.3	1	0	0
WBGene00013531	Y73F8A.26	0	1	0
WBGene00013784	Y116A8C.3	1	1	0
WBGene00014006	ZK596.1	1	1	0
WBGene00014088	ZK809.8	0	1	0
WBGene00014092	ZK822.5	1	1	0
WBGene00015510	erp-44.2	1	1	0
WBGene00015532	C06E4.3	0	1	0
WBGene00015932	C17H12.6	1	1	0
WBGene00016403	grsp-3	1	0	0
WBGene00016424	C34H4.1	1	0	0
WBGene00016435	C35B1.5	1	1	0
WBGene00016920	C54E4.5	1	1	0
WBGene00001772	gst-24	1	1	0
WBGene00017991	clec-180	1	1	0
WBGene00017995	F32E10.8	1	0	0
WBGene00018069	F35H10.3	0	1	0
WBGene00018144	F37C4.4	0	1	0
WBGene00018256	cutl-28	1	1	0
WBGene00018330	elks-1	1	0	0
WBGene00018646	mul-1	1	1	0
WBGene00018971	clec-67	1	1	0
WBGene00019021	F57H12.6	1	1	0
WBGene00019048	F58E2.4	1	0	0
WBGene00019214	H20E11.2	1	0	0
WBGene00019215	H20E11.3	1	0	0
WBGene00019370	K03H6.5	1	1	0
WBGene00019540	K08D12.6	1	1	0
WBGene00019660	K11H12.4	1	0	0
WBGene00019663	K11H12.7	1	1	0
WBGene00019751	M03D4.4	1	1	0
WBGene00019819	aass-1	1	1	0
WBGene00020069	R13H7.2	1	0	0
WBGene00020445	T12B3.2	1	1	0
WBGene00020906	T28H11.8	1	1	0
WBGene00021430	Y38F2AR.12	1	1	0
WBGene00021583	clec-72	1	0	0
WBGene00021587	clec-76	1	0	0
WBGene00021893	ndnf-1	1	1	0
WBGene00021897	ser-6	1	0	0
WBGene00021943	Y55F3BR.6	1	0	0
WBGene00021948	kvs-5	0	1	0
WBGene00022073	Y67D8C.9	0	1	0
WBGene00022313	Y77E11A.12	1	0	0
WBGene00022382	Y94H6A.10	1	1	0
WBGene00022675	gbb-2	1	0	0
WBGene00023501	F11E6.11	1	0	0
WBGene00044350	Y73B6BL.44	1	1	0
WBGene00044459	Y55F3C.9	1	1	0
WBGene00044488	Y54G2A.45	1	1	0
WBGene00185102	Y105C5A.1268	1	1	0
WBGene00219423	C23H5.15	1	0	0
WBGene00235268	Y54G2A.76	1	1	0
WBGene00000008	aat-7	0	1	0
WBGene00000220	atf-2	1	1	0
WBGene00000225	atgp-2	1	1	0
WBGene00000251	bli-1	0	1	0
WBGene00000399	cdh-7	1	1	0
WBGene00000528	clh-1	1	1	0
WBGene00000530	clh-3	1	1	0
WBGene00000857	cwn-1	1	1	0
WBGene00000870	cyd-1	1	1	0
WBGene00000928	dao-2	1	1	0
WBGene00000969	dhs-5	1	1	0
WBGene00001064	dpy-2	1	1	0
WBGene00001072	dpy-10	1	1	0
WBGene00001159	eff-1	1	1	0
WBGene00001373	exp-1	1	0	0
WBGene00001751	gst-3	1	1	0
WBGene00001754	gst-6	1	1	0
WBGene00001805	gur-4	1	1	0
WBGene00001948	hlh-1	1	1	0
WBGene00002030	hst-3.1	1	1	0
WBGene00003015	lin-29	1	1	0
WBGene00003017	lin-31	1	0	0
WBGene00003038	lin-56	0	1	0
WBGene00003107	mab-10	1	1	0
WBGene00003246	mig-14	1	0	0
WBGene00003651	nhr-61	1	1	0
WBGene00003888	osm-8	0	1	0
WBGene00004038	plc-3	1	0	0
WBGene00004134	myrf-1	1	1	0
WBGene00004222	ptr-8	1	0	0
WBGene00004227	ptr-13	1	1	0
WBGene00005036	sra-10	1	1	0
WBGene00006367	sym-2	1	1	0
WBGene00006434	prdx-2	1	1	0
WBGene00006522	abcx-1	1	1	0
WBGene00006853	unc-130	1	1	0
WBGene00006868	vab-1	1	1	0
WBGene00006947	wrt-1	1	1	0
WBGene00006956	wrt-10	1	1	0
WBGene00007142	ttr-18	1	0	0
WBGene00007474	C08H9.15	1	0	0
WBGene00007479	C09F9.2	1	1	0
WBGene00007560	C14A4.9	0	1	0
WBGene00007891	C33B4.2	1	1	0
WBGene00008432	D2085.7	1	0	0
WBGene00008546	gfat-1	1	1	0
WBGene00008563	F07H5.13	1	1	0
WBGene00008579	F08G2.8	1	0	0
WBGene00008640	F10B5.3	1	0	0
WBGene00008819	shw-1	1	0	0
WBGene00008841	F15A4.6	0	1	0
WBGene00008963	F19H8.2	1	1	0
WBGene00008964	mltn-9	1	1	0
WBGene00009395	clec-64	0	1	0
WBGene00009512	bigr-1	1	1	0
WBGene00009715	F44G4.6	1	1	0
WBGene00009947	ttc-36	1	1	0
WBGene00010269	F58G1.7	1	0	0
WBGene00010320	F59B10.4	1	0	0
WBGene00010321	F59B10.5	1	1	0
WBGene00010322	F59B10.6	1	1	0
WBGene00010456	K01C8.1	1	1	0
WBGene00010681	mak-1	1	0	0
WBGene00010881	M05D6.9	1	1	0
WBGene00010893	cutl-9	1	1	0
WBGene00010941	gss-1	1	0	0
WBGene00011045	gpx-2	1	0	0
WBGene00011055	arrd-14	1	1	0
WBGene00011056	R06B9.5	1	1	0
WBGene00011468	T05C12.4	1	1	0
WBGene00011579	T07D4.2	1	1	0
WBGene00011996	T24F1.4	0	1	0
WBGene00012032	T26C5.2	1	1	0
WBGene00012148	inos-1	1	1	0
WBGene00012176	W01C9.2	1	0	0
WBGene00012396	Y6D1A.2	1	1	0
WBGene00012597	nhr-235	1	1	0
WBGene00012603	nspe-6	1	0	0
WBGene00012604	nspe-2	1	0	0
WBGene00012728	Y39G8B.9	1	1	0
WBGene00012917	Y46G5A.29	0	1	0
WBGene00013007	Y48E1B.8	1	0	0
WBGene00013169	Y53F4B.23	1	0	0
WBGene00013212	Y54G11A.1	1	0	0
WBGene00013266	Y57A10A.26	1	0	0
WBGene00014052	ZK669.2	1	1	0
WBGene00014055	ZK669.5	0	1	0
WBGene00014065	ZK673.11	1	1	0
WBGene00015135	cyp-23A1	1	1	0
WBGene00015196	B0454.5	1	1	0
WBGene00015197	B0454.6	1	0	0
WBGene00015298	C01F1.3	1	1	0
WBGene00015300	C01F1.5	1	1	0
WBGene00015566	C07D10.1	0	1	0
WBGene00015795	C15F1.2	1	1	0
WBGene00015887	C17C3.1	1	1	0
WBGene00015896	C17C3.15	1	0	0
WBGene00016018	C23H3.2	1	1	0
WBGene00016184	glb-9	0	1	0
WBGene00016247	C30B5.6	0	1	0
WBGene00016319	C32D5.12	0	1	0
WBGene00016355	lact-5	1	1	0
WBGene00016417	C34F11.8	1	1	0
WBGene00016625	aff-1	1	1	0
WBGene00016973	abch-1	1	1	0
WBGene00017126	E04F6.6	1	1	0
WBGene00017560	F18C5.5	0	1	0
WBGene00018040	F35D2.2	0	1	0
WBGene00018041	F35D2.3	1	1	0
WBGene00018271	F41C3.5	1	0	0
WBGene00018275	F41C3.11	1	1	0
WBGene00018303	F41G3.10	1	1	0
WBGene00018397	F43E2.11	1	1	0
WBGene00019023	F58A6.2	1	0	0
WBGene00019268	H41C03.1	1	1	0
WBGene00019285	cbn-1	1	1	0
WBGene00019315	K02E7.11	1	1	0
WBGene00019426	cutl-16	1	1	0
WBGene00019605	ctsa-1	1	1	0
WBGene00019855	R03H10.2	1	1	0
WBGene00019918	fbxc-36	1	0	0
WBGene00019924	fbxc-33	1	1	0
WBGene00020023	frpr-16	1	0	0
WBGene00020025	R12C12.5	1	1	0
WBGene00020250	T05C1.3	1	1	0
WBGene00020479	T13C2.3	1	1	0
WBGene00020501	T14B4.5	1	1	0
WBGene00020583	T19D12.9	1	1	0
WBGene00020584	T19D12.10	1	1	0
WBGene00020894	T28D9.1	1	0	0
WBGene00021452	Y39F10A.1	1	1	0
WBGene00022856	cth-2	1	0	0
WBGene00023416	spi-1	1	1	0
WBGene00043050	oig-4	1	1	0
WBGene00044376	Y49F6B.12	1	1	0
WBGene00044641	T01D1.8	1	1	0
WBGene00194916	F35D2.6	0	1	0
WBGene00195073	F02E11.7	1	1	0
WBGene00219289	T05C12.15	1	1	0
WBGene00302993	T14B4.19	1	1	0
WBGene00000006	aat-5	1	1	0
WBGene00000624	col-47	1	1	0
WBGene00000963	dhp-1	1	1	0
WBGene00000968	dhs-4	1	1	0
WBGene00001045	dnj-27	1	1	0
WBGene00001046	dnj-28	1	0	0
WBGene00001430	fkb-5	1	1	0
WBGene00001432	fkb-7	1	1	0
WBGene00001483	fog-3	1	0	0
WBGene00001707	grh-1	1	1	0
WBGene00002069	ikb-1	0	1	0
WBGene00002110	ins-27	1	1	0
WBGene00002135	inx-13	1	0	0
WBGene00002248	lam-3	1	1	0
WBGene00002393	lpr-1	1	1	0
WBGene00003026	lin-41	1	0	0
WBGene00003072	lrp-2	1	1	0
WBGene00003083	lst-1	1	0	0
WBGene00003233	mgl-2	1	0	0
WBGene00003387	mod-5	1	1	0
WBGene00003663	nhr-73	1	1	0
WBGene00003664	nhr-74	1	1	0
WBGene00003703	nhr-113	1	1	0
WBGene00004043	plk-2	1	0	0
WBGene00004224	ptr-10	1	1	0
WBGene00004225	ptr-11	1	1	0
WBGene00004393	rnt-1	1	0	0
WBGene00005078	src-2	1	1	0
WBGene00006440	tag-63	1	0	0
WBGene00006682	twk-30	1	1	0
WBGene00006765	unc-29	1	0	0
WBGene00006829	unc-101	1	1	0
WBGene00006844	unc-120	0	1	0
WBGene00007252	mlt-2	1	1	0
WBGene00007253	C01H6.3	0	1	0
WBGene00007275	C03D6.1	1	1	0
WBGene00007741	glb-8	0	1	0
WBGene00008292	C54C8.4	1	1	0
WBGene00008762	ztf-2	1	1	0
WBGene00008763	F13G3.3	1	1	0
WBGene00008858	pals-1	1	1	0
WBGene00009178	uggt-2	1	0	0
WBGene00009243	F29C6.1	1	1	0
WBGene00009261	F30A10.2	0	1	0
WBGene00009288	F31C3.6	1	1	0
WBGene00009342	fasn-1	1	1	0
WBGene00009371	F33H2.8	1	1	0
WBGene00009408	F35C12.3	1	1	0
WBGene00009863	F49B2.3	1	1	0
WBGene00009958	madd-4	1	1	0
WBGene00010133	F55H12.2	1	0	0
WBGene00010370	ctg-1	1	1	0
WBGene00011345	dma-1	0	1	0
WBGene00011548	T06G6.6	1	1	0
WBGene00012107	T27F6.8	1	1	0
WBGene00012165	cutl-6	1	1	0
WBGene00012216	W02D9.10	1	1	0
WBGene00012317	ztf-6	1	1	0
WBGene00013127	Y52B11A.8	1	0	0
WBGene00013180	cutl-10	1	0	0
WBGene00013673	Y105E8A.13	1	1	0
WBGene00013693	Y105E8B.9	1	1	0
WBGene00013701	Y106G6D.4	1	0	0
WBGene00014101	gopc-1	1	1	0
WBGene00014150	ZK909.6	0	1	0
WBGene00014184	ZK1025.4	1	1	0
WBGene00015010	ptps-1	1	1	0
WBGene00015019	B0205.4	1	1	0
WBGene00016066	acd-2	1	0	0
WBGene00016329	osr-1	1	1	0
WBGene00016419	tyr-4	1	0	0
WBGene00016422	noah-1	1	1	0
WBGene00016749	C48E7.1	1	1	0
WBGene00018957	F56C11.5	1	1	0
WBGene00019074	cpd-1	1	1	0
WBGene00019597	K09H9.5	1	0	0
WBGene00021008	W03F11.5	1	1	0
WBGene00021388	Y37F4.7	1	0	0
WBGene00021646	Y47G6A.21	1	0	0
WBGene00022033	Y65B4BL.1	1	1	0
WBGene00022125	Y71F9B.1	1	1	0
WBGene00022146	Y71G12B.6	1	1	0
WBGene00022274	Y73E7A.8	1	1	0
WBGene00022591	cuti-1	1	1	0
WBGene00023415	F16C3.3	1	0	0
WBGene00043049	F32H2.11	1	1	0
WBGene00044070	set-18	1	0	0
WBGene00044260	Y87G2A.19	1	1	0
WBGene00044796	W03D8.11	0	1	0
WBGene00045387	K09H9.8	1	0	0
WBGene00045474	C49G9.2	1	1	0
WBGene00077521	maf-1	1	0	0
WBGene00195056	C45E1.5	1	1	0
WBGene00220261	ZC434.10	0	1	0
WBGene00235158	Y37E3.30	1	0	0
WBGene00302974	Y65B4BM.3	1	1	0
WBGene00000264	brc-1	0	1	0
WBGene00000845	cup-4	1	1	0
WBGene00000882	cyn-6	1	1	0
WBGene00000898	daf-2	1	1	0
WBGene00001470	baz-2	1	1	0
WBGene00001478	fmo-3	0	1	0
WBGene00001570	gei-13	1	1	0
WBGene00001609	glp-1	1	1	0
WBGene00001631	gly-6	1	1	0
WBGene00001636	gly-11	1	1	0
WBGene00001993	hpd-1	1	1	0
WBGene00002169	isw-1	1	0	0
WBGene00003112	mab-21	1	1	0
WBGene00003414	mrp-8	1	1	0
WBGene00003482	mua-3	1	1	0
WBGene00003915	pan-1	1	1	0
WBGene00003969	pef-1	1	1	0
WBGene00004180	pri-1	1	1	0
WBGene00004249	pvf-1	0	1	0
WBGene00004282	rab-30	1	1	0
WBGene00004873	smc-3	1	0	0
WBGene00004874	smc-4	1	0	0
WBGene00006544	tbx-7	1	1	0
WBGene00006592	dpy-31	1	1	0
WBGene00006614	trp-1	1	0	0
WBGene00006762	unc-25	1	1	0
WBGene00006982	zig-5	0	1	0
WBGene00006985	zig-8	1	0	0
WBGene00007321	C05B5.4	1	1	0
WBGene00007402	ugt-60	1	1	0
WBGene00008020	C38H2.3	1	0	0
WBGene00008425	D2045.8	0	1	0
WBGene00009653	F43D9.1	1	1	0
WBGene00009730	myo-6	1	0	0
WBGene00009953	F53A2.9	1	1	0
WBGene00010310	F59B2.8	0	1	0
WBGene00010453	fozi-1	1	1	0
WBGene00011398	qdpr-1	1	1	0
WBGene00011736	T12D8.9	1	0	0
WBGene00012123	T28D6.3	0	1	0
WBGene00012648	Y39A1A.9	1	1	0
WBGene00012796	Y43F4A.1	1	1	0
WBGene00012861	Y45F3A.4	1	1	0
WBGene00012939	subs-4	1	1	0
WBGene00012941	Y47D3B.4	1	1	0
WBGene00013499	Y70G10A.3	1	1	0
WBGene00014013	ZK632.4	1	1	0
WBGene00015131	B0303.11	1	1	0
WBGene00015268	BE0003N10.3	1	1	0
WBGene00015332	tyr-1	1	1	0
WBGene00015350	fbxl-1	1	0	0
WBGene00015523	ztf-30	1	1	0
WBGene00015647	C09F5.1	1	1	0
WBGene00016012	C23G10.5	0	1	0
WBGene00016221	C29F9.6	1	1	0
WBGene00016522	fbxa-38	1	0	0
WBGene00016683	C45G9.12	1	1	0
WBGene00017299	molo-1	1	1	0
WBGene00017320	F09G8.5	1	1	0
WBGene00018418	F44E2.4	1	1	0
WBGene00018720	F53A3.1	1	1	0
WBGene00019198	strm-1	1	1	0
WBGene00019212	zmp-2	1	1	0
WBGene00019832	osg-1	0	1	0
WBGene00019837	R02F2.8	1	0	0
WBGene00019882	R05D3.9	1	1	0
WBGene00019908	R05H11.2	1	1	0
WBGene00019994	cdh-1	1	1	0
WBGene00020052	R13A5.10	1	0	0
WBGene00020104	R148.5	1	1	0
WBGene00020559	best-17	1	1	0
WBGene00020605	lgc-50	1	1	0
WBGene00021245	Y22D7AL.6	1	0	0
WBGene00021247	Y22D7AL.9	1	1	0
WBGene00021259	glb-30	1	1	0
WBGene00021850	Y54F10AM.6	1	1	0
WBGene00021863	Y54F10BM.9	1	0	0
WBGene00021864	fbxa-1	1	1	0
WBGene00021915	Y55D5A.1	1	1	0
WBGene00021917	Y55D5A.3	1	1	0
WBGene00021919	cutl-25	1	1	0
WBGene00022103	cdh-12	1	1	0
WBGene00022104	acsd-1	1	1	0
WBGene00022816	fbn-1	1	1	0
WBGene00022817	upp-1	1	0	0
WBGene00023414	R01H2.7	1	1	0
WBGene00043994	C07A9.12	1	0	0
WBGene00045246	C29E4.15	1	1	0
WBGene00185014	F17C8.9	1	1	0
WBGene00010967	nduo-5	0	1	0

### Sheet: overlap
gene_id	gene_name	is.sig[NNNN]	is.sig[NDNN]	is.sig[DNDD]
WBGene00000003	aat-2	1	1	1
WBGene00001387	far-3	1	1	1
WBGene00001749	gst-1	1	1	1
WBGene00001760	gst-12	1	1	1
WBGene00001762	gst-14	1	1	1
WBGene00003413	mrp-7	1	1	1
WBGene00003522	nas-3	1	1	1
WBGene00004236	ptr-22	1	1	1
WBGene00004910	snf-11	1	1	1
WBGene00004997	spp-12	1	1	1
WBGene00005602	srj-14	1	1	1
WBGene00005644	srp-3	1	1	1
WBGene00005832	srw-85	1	1	1
WBGene00006152	str-94	1	1	1
WBGene00006570	tig-2	1	1	1
WBGene00006795	unc-61	1	1	1
WBGene00007055	tag-196	1	1	1
WBGene00007150	acly-2	1	1	1
WBGene00007183	B0462.4	1	1	1
WBGene00008332	C55A6.3	1	1	1
WBGene00008333	C55A6.4	1	1	1
WBGene00008334	sdz-8	1	1	1
WBGene00008335	C55A6.6	1	1	1
WBGene00008336	C55A6.7	1	1	1
WBGene00009255	ugt-34	1	1	1
WBGene00009429	irg-5	1	1	1
WBGene00010791	sodh-2	1	1	1
WBGene00011002	nhr-205	1	1	1
WBGene00011099	nhr-208	1	1	1
WBGene00011100	nhr-209	1	1	1
WBGene00011839	T19C4.5	1	1	1
WBGene00012456	Y17D7C.2	1	1	1
WBGene00013481	Y69H2.3	1	1	1
WBGene00013489	col-42	1	1	1
WBGene00015260	B0554.7	1	1	1
WBGene00015393	C03G6.5	1	1	1
WBGene00015427	C04E6.13	1	1	1
WBGene00015739	ugt-7	1	1	1
WBGene00015759	C14C6.5	1	1	1
WBGene00015878	C17B7.4	1	1	1
WBGene00015884	C17B7.10	1	1	1
WBGene00016429	C35A11.2	1	1	1
WBGene00017194	F07C3.3	1	1	1
WBGene00017195	glo-4	1	1	1
WBGene00017536	F17A9.4	1	1	1
WBGene00017640	F20D6.11	1	1	1
WBGene00018055	F35F10.5	1	1	1
WBGene00018062	F35F10.13	1	1	1
WBGene00018063	F35F10.14	1	1	1
WBGene00018760	irg-3	1	1	1
WBGene00019232	ugt-13	1	1	1
WBGene00019233	ugt-14	1	1	1
WBGene00019234	ugt-8	1	1	1
WBGene00019885	R05D8.7	1	1	1
WBGene00020587	ugt-9	1	1	1
WBGene00020594	ugt-10	1	1	1
WBGene00020616	T20D4.10	1	1	1
WBGene00020617	T20D4.11	1	1	1
WBGene00020618	T20D4.12	1	1	1
WBGene00020620	T20D4.15	1	1	1
WBGene00020878	T28A11.16	1	1	1
WBGene00020879	T28A11.17	1	1	1
WBGene00020880	T28A11.18	1	1	1
WBGene00020881	T28A11.19	1	1	1
WBGene00021066	W06H8.2	1	1	1
WBGene00021235	Y19D10B.6	1	1	1
WBGene00021487	comt-3	1	1	1
WBGene00021610	nhr-237	1	1	1
WBGene00021731	Y49G5A.1	1	1	1
WBGene00022814	ZK742.4	1	1	1
WBGene00044286	ugt-35	1	1	1
WBGene00045275	F18E3.12	1	1	1
WBGene00077692	C08E8.10	1	1	1
WBGene00235310	R02D1.2	1	1	1
WBGene00000618	col-41	1	1	1
WBGene00000749	col-176	1	1	1
WBGene00001362	exc-1	1	1	1
WBGene00001764	gst-16	1	1	1
WBGene00001750	gst-2	1	1	1
WBGene00003384	moc-1	1	1	1
WBGene00004994	spp-9	1	1	1
WBGene00006412	nlg-1	1	1	1
WBGene00007818	C30F2.4	1	1	1
WBGene00008519	cyp-13B1	1	1	1
WBGene00009787	F46F2.3	1	1	1
WBGene00009887	glb-17	1	1	1
WBGene00011772	T14G8.4	1	1	1
WBGene00015322	C02B8.3	1	1	1
WBGene00016657	C44E12.1	1	1	1
WBGene00016659	C45B2.2	1	1	1
WBGene00016914	C54D1.7	1	1	1
WBGene00016984	npr-8	1	1	1
WBGene00018311	F41G4.8	1	1	1
WBGene00018375	F43C9.1	1	1	1
WBGene00018538	marg-1	1	1	1
WBGene00019619	asp-14	1	1	1
WBGene00020691	igdb-3	1	1	1
WBGene00044132	C23H4.8	1	1	1
WBGene00044137	F28H6.8	1	1	1
WBGene00044772	T23E7.6	1	1	1
WBGene00044901	Y41G9A.10	1	1	1
WBGene00284855	C04C11.25	1	1	1
WBGene00000677	col-103	1	1	1
WBGene00000702	col-128	1	1	1
WBGene00000820	csp-2	1	1	1
WBGene00000975	dhs-12	1	1	1
WBGene00001249	elt-1	1	1	1
WBGene00003224	mes-6	1	1	1
WBGene00003955	pcn-1	1	1	1
WBGene00006766	unc-30	1	1	1
WBGene00007304	ttr-39	1	1	1
WBGene00007866	C32H11.3	1	1	1
WBGene00007867	C32H11.4	1	1	1
WBGene00007875	dod-24	1	1	1
WBGene00007876	dct-19	1	1	1
WBGene00010123	F55G11.2	1	1	1
WBGene00010124	F55G11.4	1	1	1
WBGene00010148	F56D5.3	1	1	1
WBGene00010745	dod-17	1	1	1
WBGene00012423	Y10G11A.1	1	1	1
WBGene00012424	dlc-3	1	1	1
WBGene00012437	nmy-3	1	1	1
WBGene00012540	Y37A1B.7	1	1	1
WBGene00013098	Y51H4A.1	1	1	1
WBGene00014135	ZK896.4	1	1	1
WBGene00016024	glb-7	1	1	1
WBGene00016739	pitr-1	1	1	1
WBGene00017934	F30B5.4	1	1	1
WBGene00018900	rod-1	1	1	1
WBGene00018904	F55G1.9	1	1	1
WBGene00018970	clec-68	1	1	1
WBGene00019508	K07H8.8	1	1	1
WBGene00021372	ugt-45	1	1	1
WBGene00021585	clec-74	1	1	1
WBGene00021936	zipt-15	1	1	1
WBGene00000112	alh-6	1	1	1
WBGene00000972	dhs-8	1	1	1
WBGene00001527	gcs-1	1	1	1
WBGene00001773	gst-25	1	1	1
WBGene00001778	gst-30	1	1	1
WBGene00001779	gst-31	1	1	1
WBGene00001782	gst-34	1	1	1
WBGene00001783	gst-35	1	1	1
WBGene00001786	gst-38	1	1	1
WBGene00001787	gst-39	1	1	1
WBGene00001752	gst-4	1	1	1
WBGene00001788	gst-40	1	1	1
WBGene00001753	gst-5	1	1	1
WBGene00001755	gst-7	1	1	1
WBGene00003154	mcm-2	1	1	1
WBGene00004737	scc-1	1	1	1
WBGene00007178	B0457.2	1	1	1
WBGene00007545	C13B4.1	1	1	1
WBGene00007919	cup-16	1	1	1
WBGene00008484	E04D5.5	1	1	1
WBGene00008492	F01D5.1	1	1	1
WBGene00008493	F01D5.2	1	1	1
WBGene00008494	F01D5.3	1	1	1
WBGene00008495	F01D5.5	1	1	1
WBGene00008743	F13D12.9	1	1	1
WBGene00008803	lips-10	1	1	1
WBGene00010759	cysl-2	1	1	1
WBGene00011042	R05H10.1	1	1	1
WBGene00011331	T01E8.1	1	1	1
WBGene00012085	T27D12.1	1	1	1
WBGene00013008	clec-146	1	1	1
WBGene00013220	ctl-3	1	1	1
WBGene00014063	clec-143	1	1	1
WBGene00001756	gst-8	1	1	1
WBGene00014254	cyp-13A10	1	1	1
WBGene00015198	clec-2	1	1	1
WBGene00016119	C25H3.10	1	1	1
WBGene00016577	clec-3	1	1	1
WBGene00017390	F12A10.1	1	1	1
WBGene00017442	F13H8.9	1	1	1
WBGene00020578	T19D12.3	1	1	1
WBGene00020897	del-10	1	1	1
WBGene00021055	W06A11.4	1	1	1
WBGene00021096	W08F4.7	1	1	1
WBGene00021772	math-45	1	1	1
WBGene00021796	Y52E8A.3	1	1	1
WBGene00044043	Y46G5A.38	1	1	1
WBGene00044385	F59A6.10	1	1	1
WBGene00044640	B0432.14	1	1	1
WBGene00077490	M03A1.8	1	1	1
WBGene00271812	F58F12.12	1	1	1
WBGene00000623	col-46	1	1	1
WBGene00003156	mcm-4	1	1	1
WBGene00003622	nhr-23	1	1	1
WBGene00006790	unc-55	1	1	1
WBGene00007533	cbl-1	1	1	1
WBGene00008419	wdr-23	1	1	1
WBGene00008477	clec-17	1	1	1
WBGene00009158	F26E4.3	1	1	1
WBGene00009554	F39B2.3	1	1	1
WBGene00009608	nhr-265	1	1	1
WBGene00009609	oac-27	1	1	1
WBGene00010609	dut-1	1	1	1
WBGene00010621	egg-6	1	1	1
WBGene00011494	T05F1.9	1	1	1
WBGene00012239	W04A8.4	1	1	1
WBGene00014189	nhr-245	1	1	1
WBGene00016566	eri-7	1	1	1
WBGene00017084	E01A2.1	1	1	1
WBGene00017676	F21F3.7	1	1	1
WBGene00019008	pdxk-1	1	1	1
WBGene00020626	T20F5.4	1	1	1
WBGene00020714	T23B3.6	1	1	1
WBGene00022131	Y71F9B.13	1	1	1
WBGene00045458	F17B5.8	1	1	1
WBGene00077520	C37A5.11	1	1	1
WBGene00000673	col-98	1	1	1
WBGene00000799	crn-6	1	1	1
WBGene00001076	dpy-17	1	1	1
WBGene00003102	mab-5	1	1	1
WBGene00003157	mcm-5	1	1	1
WBGene00003158	mcm-6	1	1	1
WBGene00006662	twk-7	1	1	1
WBGene00008118	madf-8	1	1	1
WBGene00008714	F11F1.1	1	1	1
WBGene00010972	R01H10.4	1	1	1
WBGene00012650	orc-1	1	1	1
WBGene00012661	clec-163	1	1	1
WBGene00014030	glb-1	1	1	1
WBGene00014206	nit-1	1	1	1
WBGene00016013	ugt-66	1	1	1
WBGene00015337	gsto-2	1	1	1
WBGene00018370	F42H10.6	1	1	1
WBGene00020317	pdf-1	1	1	1
WBGene00021533	Y42G9A.3	1	1	1
WBGene00043097	C02D5.4	1	1	1
WBGene00270319	F26A1.19	1	1	1

### Sheet: high-D
gene_id	gene_name	is.sig[NNNN]	is.sig[NDNN]	is.sig[DNDD]
WBGene00000097	aip-1	0	0	1
WBGene00003096	lys-7	0	1	1
WBGene00003164	mdt-6	0	0	1
WBGene00003922	pas-1	0	0	1
WBGene00003923	pas-2	0	1	1
WBGene00003927	pas-6	0	0	1
WBGene00004092	ppt-1	0	1	1
WBGene00004320	rbx-1	0	0	1
WBGene00004501	rpt-1	0	0	1
WBGene00004502	rpt-2	0	0	1
WBGene00007177	oac-1	0	0	1
WBGene00007440	C08E8.4	0	0	1
WBGene00007589	erg-28	0	1	1
WBGene00007616	rpoa-12	0	0	1
WBGene00007953	hda-11	0	0	1
WBGene00008340	C55A6.11	0	1	1
WBGene00008370	D1054.1	0	1	1
WBGene00008371	D1054.3	0	1	1
WBGene00008522	nlp-59	0	0	1
WBGene00008556	F07D3.3	0	0	1
WBGene00009224	F28F8.7	0	1	1
WBGene00009291	clec-264	0	1	1
WBGene00010293	fbxa-108	0	0	1
WBGene00010470	cdr-4	0	1	1
WBGene00010788	sulp-4	0	0	1
WBGene00011689	T10C6.7	0	0	1
WBGene00011692	T10G3.1	0	0	1
WBGene00013755	fbxa-115	0	1	1
WBGene00013898	ZC443.3	0	0	1
WBGene00015877	C17B7.3	0	1	1
WBGene00016474	C36C5.5	0	1	1
WBGene00016481	C36C5.12	0	1	1
WBGene00016483	C36C5.14	0	1	1
WBGene00016484	C36C5.15	0	1	1
WBGene00016506	abhd-5.1	0	0	1
WBGene00017172	F02C9.1	0	0	1
WBGene00017639	F20D6.10	0	1	1
WBGene00017659	F21C10.10	0	0	1
WBGene00018265	nhr-182	0	1	1
WBGene00018425	F44E7.3	0	1	1
WBGene00019357	cpg-8	0	0	1
WBGene00020016	lipl-3	0	1	1
WBGene00020852	nhr-228	0	0	1
WBGene00021559	Y45G5AM.7	0	0	1
WBGene00021959	Y57E12AL.6	0	0	1
WBGene00044188	F28F8.9	0	1	1
WBGene00044206	T26H5.9	0	0	1
WBGene00044212	Y68A4A.13	0	0	1
WBGene00044218	F23H12.10	0	0	1
WBGene00044529	irld-1	0	0	1
WBGene00044783	T26H5.10	0	0	1
WBGene00195241	Y113G7B.27	0	1	1
WBGene00006431	tag-52	0	0	1
WBGene00007345	C05E7.3	0	0	1
WBGene00008747	phf-31	0	0	1
WBGene00009820	F47B10.9	0	0	1
WBGene00010011	F53H4.6	0	1	1
WBGene00010031	F54B11.8	0	1	1
WBGene00010982	flp-32	0	1	1
WBGene00012299	W06D11.1	0	1	1
WBGene00016136	C26B9.7	0	1	1
WBGene00018607	F48E3.8	0	1	1
WBGene00019436	K06A9.2	0	0	1
WBGene00019782	M60.7	0	0	1
WBGene00195185	F19G12.9	0	1	1
WBGene00003421	msh-5	0	0	1
WBGene00003947	pbs-1	0	0	1
WBGene00004338	rfc-2	0	0	1
WBGene00004463	rpn-7	0	1	1
WBGene00006733	ufd-1	0	0	1
WBGene00007452	C08F11.3	0	0	1
WBGene00008582	F08G5.3	0	0	1
WBGene00009880	F49C12.11	0	0	1
WBGene00010409	H21P03.2	0	0	1
WBGene00010528	K03D3.2	0	1	1
WBGene00010678	K08F4.3	0	0	1
WBGene00011727	T12A7.6	0	0	1
WBGene00012434	Y11D7A.10	0	1	1
WBGene00013306	Y57G11C.8	0	1	1
WBGene00013856	ZC168.2	0	1	1
WBGene00015210	B0496.1	0	0	1
WBGene00015307	C01G5.5	0	0	1
WBGene00015308	ddi-1	0	0	1
WBGene00016639	C44B12.6	0	1	1
WBGene00017069	timm-17B.2	0	0	1
WBGene00017482	set-9	0	1	1
WBGene00021362	fmil-1	0	1	1
WBGene00021898	Y54G2A.36	0	0	1
WBGene00021928	Y55F3AM.11	0	0	1
WBGene00194647	Y51H4A.935	0	0	1
WBGene00194649	Y57G11C.1130	0	1	1
WBGene00249815	F20D12.12	0	1	1
WBGene00000053	acr-14	0	1	1
WBGene00001947	his-73	0	0	1
WBGene00002120	ins-37	0	0	1
WBGene00003928	pas-7	0	1	1
WBGene00003949	pbs-3	0	1	1
WBGene00004135	pqn-48	0	1	1
WBGene00004383	rnh-2	0	0	1
WBGene00004461	rpn-5	0	0	1
WBGene00004465	rpn-9	0	0	1
WBGene00004467	rpn-11	0	1	1
WBGene00004504	rpt-4	0	1	1
WBGene00007434	arp-6	0	0	1
WBGene00008862	F15D4.5	0	0	1
WBGene00009404	F35C11.5	0	1	1
WBGene00009946	ogr-2	0	0	1
WBGene00011528	fndc-1	0	1	1
WBGene00012912	Y46G5A.22	0	0	1
WBGene00012921	Y46G5A.36	0	0	1
WBGene00013215	Y54G11A.4	0	1	1
WBGene00013924	rad-23	0	0	1
WBGene00013926	nep-1	0	0	1
WBGene00015456	C04G6.6	0	1	1
WBGene00017397	F12A10.8	0	0	1
WBGene00017589	F19B10.10	0	0	1
WBGene00017708	F22E5.9	0	1	1
WBGene00017750	F23F1.10	0	0	1
WBGene00019120	npl-4.1	0	0	1
WBGene00019121	npl-4.2	0	0	1
WBGene00019142	btb-4	0	0	1
WBGene00019858	R03H10.6	0	1	1
WBGene00022766	cblc-1	0	1	1
WBGene00194906	Y53C12A.11	0	0	1
WBGene00206372	B0454.26	0	0	1
WBGene00000099	air-2	0	0	1
WBGene00000777	cpn-1	0	0	1
WBGene00002047	icp-1	0	0	1
WBGene00002112	ins-29	0	1	1
WBGene00003924	pas-3	0	1	1
WBGene00003925	pas-4	0	0	1
WBGene00003926	pas-5	0	1	1
WBGene00003948	pbs-2	0	0	1
WBGene00003950	pbs-4	0	1	1
WBGene00003951	pbs-5	0	0	1
WBGene00003953	pbs-7	0	0	1
WBGene00004464	rpn-8	0	0	1
WBGene00004466	rpn-10	0	0	1
WBGene00004505	rpt-5	0	0	1
WBGene00004721	san-1	0	0	1
WBGene00007598	C15A11.4	0	1	1
WBGene00009754	F46A9.1	0	0	1
WBGene00010157	oac-34	0	0	1
WBGene00010579	K05C4.2	0	0	1
WBGene00010585	K05C4.9	0	0	1
WBGene00010619	K07A1.15	0	1	1
WBGene00010872	M05B5.4	0	1	1
WBGene00011435	T04D3.8	0	0	1
WBGene00011915	ctf-8	0	1	1
WBGene00011916	T22C1.5	0	0	1
WBGene00013726	Y106G6H.16	0	0	1
WBGene00013957	sre-23	0	0	1
WBGene00014183	ZK1025.3	0	1	1
WBGene00015025	mrpl-9	0	0	1
WBGene00016063	delm-2	0	0	1
WBGene00016561	eri-6	0	0	1
WBGene00017733	ubxn-1	0	0	1
WBGene00017736	F23C8.7	0	0	1
WBGene00017738	tipn-1	0	0	1
WBGene00019768	M04F3.2	0	1	1
WBGene00019769	M04F3.3	0	1	1
WBGene00020188	T03F1.6	0	1	1
WBGene00021470	tpxl-1	0	0	1
WBGene00021826	txl-1	0	0	1
WBGene00022108	Y71F9AL.2	0	1	1
WBGene00050875	bah-1	0	1	1
WBGene00206464	F59C6.18	0	1	1
WBGene00001869	him-10	0	1	1
WBGene00003249	mig-18	0	1	1
WBGene00003952	pbs-6	0	1	1
WBGene00004045	pll-1	0	0	1
WBGene00004086	pph-4.2	0	0	1
WBGene00004459	rpn-2	0	0	1
WBGene00004460	rpn-3	0	0	1
WBGene00004503	rpt-3	0	0	1
WBGene00006713	ubc-18	0	0	1
WBGene00007131	pals-26	0	0	1
WBGene00008422	D2045.2	0	0	1
WBGene00009503	F37A8.5	0	0	1
WBGene00010907	M88.4	-1	0	1
WBGene00013742	sas-1	0	0	1
WBGene00014031	ZK637.14	0	0	1
WBGene00016449	tost-1	0	0	1
WBGene00016981	rpn-13	0	0	1
WBGene00017808	nspd-9	0	0	1
WBGene00018423	F44E2.10	0	0	1
WBGene00018613	skpt-1	0	1	1
WBGene00018954	F56C9.11	0	0	1
WBGene00020064	kbp-1	0	1	1
WBGene00020068	cra-1	0	0	1
WBGene00020635	T20H4.2	0	0	1
WBGene00021918	Y55D5A.4	0	1	1
WBGene00022479	fbxa-36	0	0	1
WBGene00022492	dss-1	0	0	1
WBGene00022493	mrpl-45	0	0	1
WBGene00022791	ZK686.1	0	0	1
WBGene00022795	ZK686.5	0	0	1
WBGene00189952	K10D2.8	0	0	1
WBGene00194738	Y46E12A.5	0	1	1
