## Supplementary material for "Protein sequence editing defines distinct and overlapping functions of SKN-1A/Nrf1 and SKN-1C/Nrf2": Table S3

### Sheet: Sheet1
geneID	gene name	Fc_NNNN	Fc_NDNN	Fc_DNDD	comment
WBGene00016506	abhd-5.1	-0.291487	0.309197	1.19268	Orthologous to human ABHD4 (abhydrolase domain containing 4, N-acyl phospholipase B) and ABHD5 (abhydrolase domain containing 5, lysophosphatidic acid acyltransferase).
WBGene00000097	aip-1	0.705913	0.984803	1.25033	proteasome activator ZFAND2A/B
WBGene00007434	arp-6	0.407189	0.752141	1.27358	located in ubh-4 operon
WBGene00015307	C01G5.5	0.238659	0.587238	1.09902	located in ddi-1 operon
WBGene00007440	C08E8.4	-0.0901472	0.194374	1.28838	NADAR domain-containing protein, involved in innate immune response
WBGene00007598	C15A11.4	2.68323	3.48056	3.19902	uncharacterized				proteasome subunit genes
WBGene00010470	cdr-4	0.578736	1.00542	1.16199	Cadmium (heavy metal) responsive				other UPS component genes
WBGene00000777	cpn-1	0.777173	0.775878	1.05477	calponin				gene located in proximity to a UPS compenont gene
WBGene00020068	cra-1	0.513443	0.757444	1.04292	ortholog of human NAA25 (N-alpha-acetyltransferase 25, NatB auxiliary subunit)
WBGene00008370	D1054.1	0.345171	1.01368	1.04638	pas-2 bidirectional promoter
WBGene00008371	D1054.3	0.335463	1.11075	1.43976	located in pas-2 operon
WBGene00008422	D2045.2	0.16279	0.861352	1.31542	proteasome assemly scaffold ECPAS
WBGene00015308	ddi-1	-0.0424249	0.516928	1.14323	ubiquitin binding protein
WBGene00007589	erg-28	0.422021	1.00688	1.24274	ERG (yeast ergosterol biosynthesis protein) homolog 28
WBGene00017659	F21C10.10	0.0281918	0.819785	1.41721	putative Precorrin-2 dehydrogenase
WBGene00017708	F22E5.9	0.469948	1.30938	2.23432	putative transmembrane protein
WBGene00018954	F56C9.11	0.450953	0.50135	1.39784	lab-2: Long Arms of the Bivalent protein 2
WBGene00010293	fbxa-108	0.0534416	0.824922	1.87616	F-box protein (ubiqitin ligase complex)
WBGene00013755	fbxa-115	0.296546	1.37519	1.51656	F-box protein (ubiqitin ligase complex)
WBGene00022479	fbxa-36	0.694352	0.941592	1.66919	F-box protein (ubiqitin ligase complex)
WBGene00010579	K05C4.2	-0.0479431	0.98008	1.20526	located in pbs-5 operon
WBGene00019768	M04F3.2	0.446968	1.00982	1.44117	pseudogene
WBGene00003164	mdt-6	0.0127548	0.643639	1.25753	located in Proteasome assembly factor POMP/Y57E12AL.1 operon
WBGene00022493	mrpl-45	0.26024	0.792909	1.01036	located in dss-1 operon
WBGene00015025	mrpl-9	0.115156	0.950374	1.32513	located in rpn-10 operon
WBGene00018265	nhr-182	0.630599	1.00346	1.15103	Nuclear Hormone Receptor family
WBGene00020852	nhr-228	-0.0374153	0.661869	1.26853	Nuclear Hormone Receptor family
WBGene00019120	npl-4.1	-0.0836856	0.673951	1.1151	VCP/cdc-48 co-factor (VCP-UFD1-NPL4 complex)
WBGene00019121	npl-4.2	-0.148625	0.570892	1.1285	VCP/cdc-48 co-factor (VCP-UFD1-NPL4 complex)
WBGene00007131	pals-26	-0.117697	0.392228	2.23209	Protein containing ALS2cr12 (ALS2CR12) signature 26
WBGene00003922	pas-1	-0.142893	0.926009	1.33404	20S proteasome: alpha subunit
WBGene00003923	pas-2	0.00403476	1.14464	1.43073	20S proteasome: alpha subunit
WBGene00003924	pas-3	-0.111215	1.01757	1.45355	20S proteasome: alpha subunit
WBGene00003925	pas-4	-0.162881	0.829792	1.24048	20S proteasome: alpha subunit
WBGene00003926	pas-5	-0.135576	1.22579	1.74956	20S proteasome: alpha subunit
WBGene00003927	pas-6	-0.265843	0.789433	1.36745	20S proteasome: alpha subunit
WBGene00003928	pas-7	-0.106693	1.06062	1.38998	20S proteasome: alpha subunit
WBGene00003947	pbs-1	-0.265594	0.851567	1.20628	20S proteasome: beta subunit
WBGene00003948	pbs-2	-0.418739	0.64494	1.25437	20S proteasome: beta subunit
WBGene00003949	pbs-3	-0.0505704	1.06536	1.44741	20S proteasome: beta subunit
WBGene00003950	pbs-4	-0.250139	1.04451	1.51186	20S proteasome: beta subunit
WBGene00003951	pbs-5	-0.212161	0.915513	1.19358	20S proteasome: beta subunit
WBGene00003952	pbs-6	-0.158303	1.04122	1.49633	20S proteasome: beta subunit
WBGene00003953	pbs-7	-0.290477	0.891203	1.35083	20S proteasome: beta subunit
WBGene00004086	pph-4.2	0.17153	0.517086	1.12671	Protein phosphatase. Orthologous to human PPP4C
WBGene00004320	rbx-1	0.0637924	0.628634	1.27115	ubiquitin ligase RBX1
WBGene00004466	rpn-10	-0.0910544	0.83836	1.31452	19S proteasome: non-ATPase subunit
WBGene00004467	rpn-11	-0.0842208	1.08676	1.36349	19S proteasome: non-ATPase subunit
WBGene00016981	rpn-13	-0.0878962	0.728338	1.07719	19S proteasome: non-ATPase subunit
WBGene00004459	rpn-2	0.0509459	0.857276	1.28219	19S proteasome: non-ATPase subunit
WBGene00004460	rpn-3	-0.047233	0.81625	1.06549	19S proteasome: non-ATPase subunit
WBGene00004461	rpn-5	-0.00860644	0.783272	1.06054	19S proteasome: non-ATPase subunit
WBGene00004463	rpn-7	0.0932448	1.00816	1.18325	19S proteasome: non-ATPase subunit
WBGene00004464	rpn-8	0.0628147	0.995515	1.39332	19S proteasome: non-ATPase subunit
WBGene00004465	rpn-9	-0.096175	0.890119	1.23423	19S proteasome: non-ATPase subunit
WBGene00007616	rpoa-12	0.0601328	0.844233	1.37511	located in pas-1 operon
WBGene00004501	rpt-1	-0.302551	0.766573	1.176	19S proteasome: ATPase subunit
WBGene00004502	rpt-2	-0.164024	0.814726	1.15199	19S proteasome: ATPase subunit
WBGene00004503	rpt-3	-0.0855307	0.942251	1.29069	19S proteasome: ATPase subunit
WBGene00004504	rpt-4	-0.0835962	1.07434	1.33764	19S proteasome: ATPase subunit
WBGene00004505	rpt-5	-0.0941385	0.940546	1.2584	19S proteasome: ATPase subunit
WBGene00010788	sulp-4	0.758542	0.953031	1.2586	Sulfate Permease family
WBGene00044206	T26H5.9	-0.748944	-0.803616	1.95104	HNH endonuclease
WBGene00016449	tost-1	0.747725	0.916293	1.86337	Twenty-One u (U) antagoniST 1
WBGene00021826	txl-1	0.10928	0.733143	1.0301	thioredoxin-like
WBGene00006713	ubc-18	-0.0506788	0.58901	1.2345	E2 ubiquitin ligase
WBGene00017733	ubxn-1	-0.412972	0.462489	1.23821	Ubiquitin binding protein, VCP/cdc-48 adaptor
WBGene00006733	ufd-1	0.0525312	0.666129	1.13758	Ubiquitin binding protein, VCP/cdc-48 adaptor
WBGene00021959	Y57E12AL.6	-0.210857	0.926799	1.49458	Proteasome assembly factor POMP
WBGene00044212	Y68A4A.13	-1.35631	-0.279878	2.95115	T2SSG domain-containing protein
WBGene00014031	ZK637.14	0.0497116	0.786562	1.35441	Uncharacterized RING finger protein
