## Supplementary material for "Protein sequence editing defines distinct and overlapping functions of SKN-1A/Nrf1 and SKN-1C/Nrf2": Table S4

### Sheet: Sheet1
gene_id	gene_name	Fc_NNNN	Fc_NDNN	Fc_DNDD		Arsenite-induced	HBO-induced	Juglone-induced		wdr-23 upregulated	xrep-4gf upregulated	skn-1gf upregulated		BTZ-induced		comment
WBGene00043097	C02D5.4	1.27537	1.6268	1.35094		Yes	No	Yes		No	Yes	Yes		Yes		Orthologous to human GSTO1 (glutathione S-transferase omega 1) and GSTO2 (glutathione S-transferase omega 2).
WBGene00077692	C08E8.10	3.07237	3.06332	2.50123		Yes	No	Yes		Yes	Yes	Yes		No		uncharacterized
WBGene00007867	C32H11.4	5.43536	5.00812	3.37863		Yes	Yes	No		Yes	Yes	Yes		No		CUB-like domain-containing protein
WBGene00008335	C55A6.6	4.9429	4.8496	4.32872		Yes	Yes	Yes		Yes	Yes	Yes		Yes		Orthologous to human CBR3 (carbonyl reductase 3).
WBGene00007533	cbl-1	3.52319	3.29243	2.42556		Yes	Yes	Yes		Yes	Yes	Yes		No		Cystathionine Beta Lyase
WBGene00013220	ctl-3	3.11735	2.91088	3.00767		Yes	Yes	No		Yes	No	No		Yes		catalase
WBGene00007919	cup-16	1.73871	2.06774	2.37811		Yes	Yes	No		Yes	Yes	Yes		No		Coelomocyte UPtake-defective
WBGene00000972	dhs-8	5.91715	5.30729	4.34947		Yes	Yes	Yes		Yes	Yes	Yes		Yes		short chain dehydrogenase
WBGene00010745	dod-17	3.86669	3.51623	2.07277		Yes	Yes	No		Yes	Yes	Yes		No		Downstream Of DAF-16
WBGene00017390	F12A10.1	4.88157	4.46222	3.35198		No	Yes	Yes		Yes	Yes	Yes		No		uncharacterized
WBGene00017536	F17A9.4	3.13359	2.49108	1.47908		Yes	Yes	Yes		Yes	Yes	Yes		No		putative NADH:flavin oxidoreductase
WBGene00009554	F39B2.3	1.64323	2.10328	2.01891		No	Yes	Yes		No	Yes	Yes		Yes		Enoyl reductase (ER) domain-containing protein
WBGene00010123	F55G11.2	5.49105	5.01601	3.2841		Yes	Yes	No		Yes	Yes	Yes		No		CUB-like domain-containing protein
WBGene00010148	F56D5.3	7.53908	6.84828	5.69561		Yes	Yes	Yes		Yes	Yes	Yes		Yes		putative NADH:flavin oxidoreductase
WBGene00001387	far-3	2.45283	2.99336	2.73154		Yes	No	Yes		No	Yes	Yes		Yes		Fatty Acid/Retinol binding protein
WBGene00001527	gcs-1	2.80772	2.25175	1.25755		No	Yes	Yes		Yes	Yes	Yes		Yes		gamma GlutamylCysteine Synthetase
WBGene00014030	glb-1	3.13589	3.88547	3.72306		Yes	No	Yes		No	Yes	Yes		No		GLoBin related
WBGene00001749	gst-1	3.63074	3.51193	2.77397		Yes	Yes	Yes		Yes	Yes	Yes		Yes		glutathione S-transferase
WBGene00001760	gst-12	5.92009	5.15054	3.72713		Yes	Yes	No		Yes	Yes	Yes		Yes		glutathione S-transferase
WBGene00001762	gst-14	7.57337	7.04709	5.83222		Yes	Yes	No		Yes	Yes	Yes		No		glutathione S-transferase
WBGene00001764	gst-16	4.2585	4.73387	4.4911		Yes	Yes	No		Yes	Yes	Yes		Yes		glutathione S-transferase
WBGene00001778	gst-30	10.8814	10.351	8.85786		Yes	Yes	Yes		Yes	Yes	Yes		Yes		glutathione S-transferase
WBGene00001779	gst-31	5.81364	6.18057	5.49187		No	Yes	Yes		Yes	Yes	Yes		Yes		glutathione S-transferase
WBGene00001783	gst-35	2.89219	2.93211	2.35258		Yes	No	Yes		Yes	Yes	Yes		Yes		glutathione S-transferase
WBGene00001786	gst-38	5.04622	4.56517	3.30458		Yes	Yes	No		Yes	Yes	Yes		Yes		glutathione S-transferase
WBGene00001787	gst-39	1.3647	1.50776	1.21039		Yes	Yes	Yes		Yes	Yes	Yes		Yes		glutathione S-transferase
WBGene00001752	gst-4	6.13159	5.90122	4.61922		Yes	Yes	Yes		Yes	Yes	Yes		Yes		glutathione S-transferase
WBGene00001753	gst-5	3.77887	3.8634	3.25897		Yes	Yes	Yes		Yes	Yes	Yes		Yes		glutathione S-transferase
WBGene00001755	gst-7	2.92836	2.95395	2.35295		Yes	No	Yes		Yes	Yes	Yes		Yes		glutathione S-transferase
WBGene00077490	M03A1.8	4.68299	4.16758	2.9883		Yes	Yes	Yes		Yes	Yes	Yes		Yes		putative Cytochrome b561 domain-containing protein
WBGene00014206	nit-1	3.18852	3.29024	2.88942		No	Yes	Yes		Yes	Yes	Yes		Yes		NITrilase
WBGene00019885	R05D8.7	6.61824	8.12284	7.83033		Yes	Yes	Yes		Yes	Yes	Yes		Yes		Orthologous to human HSD17B14 (hydroxysteroid 17-beta dehydrogenase 14)
WBGene00011042	R05H10.1	2.74725	2.29345	2.06326		No	Yes	Yes		Yes	Yes	No		No		putative N-acetyltransferase domain-containing protein
WBGene00008334	sdz-8	7.53301	7.16816	6.05575		Yes	Yes	Yes		Yes	Yes	Yes		Yes		SKN-1 Dependent Zygotic transcript (carbonyl reductase)
WBGene00020578	T19D12.3	4.64222	4.47892	3.38811		Yes	Yes	No		Yes	Yes	Yes		No		pseudogene
WBGene00019232	ugt-13	5.63416	4.91506	3.95962		Yes	Yes	Yes		Yes	Yes	Yes		No		UDP-glucuronyl transferase
WBGene00021066	W06H8.2	7.81479	7.43444	6.6405		Yes	Yes	Yes		Yes	Yes	Yes		Yes		putative NADH:flavin oxidoreductase
WBGene00021533	Y42G9A.3	3.15715	2.79459	2.17608		No	Yes	Yes		Yes	Yes	Yes		No		Leucine-rich repeat-containing protein
WBGene00021796	Y52E8A.3	6.24312	6.0584	5.18263		Yes	No	Yes		Yes	Yes	Yes		Yes		Orthologous to human NXNL2 (nucleoredoxin like 2).
