## Supplementary material for "Protein sequence editing defines distinct and overlapping functions of SKN-1A/Nrf1 and SKN-1C/Nrf2": Table S5

### Sheet: Sheet1
	replicate experiment 1
	genotype	total animals	number censored	number of deaths	median survival (days)	P-value (Vs WT)
	wild type	70	7	63	13
	skn-1c	70	8	62	14	0.5544
	replicate experiment 2
	genotype	total animals	number censored	number of deaths	median survival (days)	P-value (Vs WT)
	wild type	70	9	61	13
	skn-1c	70	5	65	13	0.8628
	replicate experiment 3
	genotype	total animals	number censored	number of deaths	median survival (days)	P-value (Vs WT)
	wild type	72	11	61	13
	skn-1c	72	8	64	12	0.3538
