## Supplementary material for "Protein sequence editing defines distinct and overlapping functions of SKN-1A/Nrf1 and SKN-1C/Nrf2": Table S6

### Sheet: Sheet1
strain name	genotype	source or reference	additional information
N2	+	CGC
NJL3198	skn-1(nic952)/tmC25 [unc-5(tmIs1241)] IV	This study	skn-1c M1A, generated by CRISPR in tmC25/+ animals
NJL3515	skn-1(zu67) IV/tmC25 [unc-5(tmIs1241)] IV	This study	skn-1ac
GR2245	skn-1(mg570) IV	Lehrbach and Ruvkun, 2016	skn-1a
NJL2422	png-1(ok1654) I	Yanagi et al, 2024
NJL4552	png-1(ok1654) I; skn-1(nic952)/tmC25[unc-5(tmIs1241)] IV	This study
NJL4842	xrep-4(nic1522[E22STOP]); skn-1(nic952)/tmC25[unc-5(tmIs1241)] IV	This study
NJL4337	xrep-4(nic1522[E22STOP]) I; skn-1(mg570) IV	This study
NJL4274	xrep-4(nic1522[E22STOP]) I	This study	xrep-4 E22STOP, generated by CRISPR in N2
NJL4335	xrep-4(nic1531[E22STOP]) png-1(ok1654) I	This study	xrep-4 E22STOP, generated by CRISPR in NJL2422
CL2166	dvIs19 III	CGC	gst-4p::gfp
GR3083	dvIs19 III; skn-1(mg570) IV	Lehrbach et al., 2019	gst-4p::gfp
NJL3760	dvIs19 III; skn-1(nic952)/tmC25[unc-5(tmIs1241)] IV	This study	gst-4p::gfp
NJL3800	dvIs19 III; skn-1(zu67)/tmC25[unc-5(tmIs1241)] IV	This study	gst-4p::gfp
NJL1220	png-1(ok1654) I; dvIs19 III	This study	gst-4p::gfp
NJL4496	png-1(ok1654) I; dvIs19 III; skn-1(nic952) IV/tmc25[unc-5(tmIs1241)] IV	This study	gst-4p::gfp
NJL4484	xrep-4(nic1522[E22STOP]) I; dvIs19 III	This study	gst-4p::gfp
GR3090	mgIs77 V	Lehrbach et al., 2019	ub(G76V)::GFP
NJL3677	skn-1(nic952)/tmC25[unc-5(tmIs1241)] IV; mgIs77[rpl-28p::ub(G76V)::GFP] V	This study	ub(G76V)::GFP
NJL3761	skn-1(zu67)/tmC25[unc-5(tmIs1241)] IV; mgIs77[rpl-28p::ub(G76V)::GFP] V	This study	ub(G76V)::GFP
GR3094	skn-1(mg570) IV; mgIs77[rpl-28p::ub(G76V)::GFP] V	Lehrbach et al., 2019	ub(G76V)::GFP
GR2183	mgIs72[rpt-3p::gfp] II	Lehrbach and Ruvkun, 2016	rpt-3p::gfp
GR2197	mgIs72[rpt-3p::gfp] II; skn-1(mg570) IV	Lehrbach and Ruvkun, 2016	rpt-3p::gfp
NJL3937	mgIs72[rpt-3p::gfp] II; skn-1(nic952)/tmC25 [unc-5(tmIs1241)] IV.	This study	rpt-3p::gfp
NJL257	mgIs72[rpt-3p::gfp] II; skn-1(zu67)/nT1[qIs51] (IV;V).	This study	rpt-3p::gfp
NJL4456	xrep-4(nic1522[E22STOP]) I; mgIs72[rpt-3p::gfp] II	This study	rpt-3p::gfp
GR3105	unc-119(ed3) III; mgTi21(SKN-1t[NNNN])	Lehrbach et al., 2019	SKN-1t[NNNN]
NJL2494	unc-119(ed3) III; mgTi42(SKN-1t[NDNN])	Lehrbach et al., 2019	SKN-1t[NDNN]
NJL2492	unc-119(ed3) III; mgTi41(SKN-1t[DNDD])	Lehrbach et al., 2019	SKN-1t[DNDD]
GR3136	dvIs19 III; mgTi21(SKN-1t[NNNN])	Lehrbach et al., 2019	gst-4::gfp
NJL3768	dvIs19 III; mgTi42(SKN-1t[NDNN])	This study	gst-4::gfp
NJL3769	dvIs19 III; mgTi41(SKN-1t[DNDD])	This study	gst-4::gfp
GR3194	dvIs2; mgTi20(SKN-1t[DDDD])	Lehrbach et al., 2019	gst-4::gfp
NJL3904	unc-119(ed3) III; nicIs77[gst-4p::mCherry] V	This study	gst-4p::mcherry
NJL4886	wdr-23(tm1817) I; nicIs77[gst-4p::mcherry] V	This study	gst-4p::mcherry
NJL4883	wdr-23(tm1817) I; skn-1(zu67)/tmC25[unc-5(tmIs1241)] IV; nicIs77[gst-4p::mcherry] V	This study	gst-4p::mcherry
NJL4880	wdr-23(tm1817) I; skn-1c(nic952)/tmC25[unc-5(tmIs1241)] IV; nicIs77[gst-4p::mcherry] V	This study	gst-4p::mcherry
NJL4876	wdr-23(tm1817) I; skn-1(mg570) IV; nicIs77[gst-4p::mcherry] V	This study	gst-4p::mcherry
NJL4385	nicIs146[skn-1ap::mCherry::H2B] II; unc-119(ed3) III	This study	skn-1ap::mcherry::H2B
NJL4523	wdr-23(tm1817) I; nicIs146[skn-1ap::mCherry::H2B] II	This study	skn-1ap::mcherry::H2B
NJL4524	nicIs146[skn-1ap::mCherry:H2B] II; nicTi274(SKN-1t[DNDD])	This study	skn-1ap::mcherry::H2B
NJL4435	nicIs148[skn-1cp::mCherry::H2B] II; unc-119(ed3) III	This study	skn-1c::mcherry::H2B
NJL4525	wdr-23(tm1817) I; nicIs148[skn-1cp::mCherry::H2B] II	This study	skn-1c::mcherry::H2B
NJL4526	nicIs148[skn-1cp::mCherry::H2B] II; nicTi274(SKN-1t[DNDD])	This study	skn-1c::mcherry::H2B
